# Oviduct fluid metabolic regulation of embryonic genome methylation

**DOI:** 10.1101/2025.06.13.659599

**Authors:** Dailin M. Fuego, Iebu Devkota, Zachary L. Bonomo, Yuxia Li, Xujia Zhang, Mahmoud F. Dondeti, Fabrizio Donnarumma, Antonios Matsakas, Amanda L. Patterson, Cathleen C. Williams, Anastasios Vourekas, Xing Fu, Kenneth R. Bondioli, Constantine A. Simintiras

## Abstract

Adverse maternal health and lifestyle during pregnancy can program offspring susceptibility to noncommunicable diseases in adulthood. Oviduct fluid facilitates key preimplantation milestones, including embryonic genome activation. However, the regulatory mechanisms governing oviduct fluid composition, and the developmental consequences of its disruption, remain unclear. Capitalizing on conserved dynamics between human and bovine embryonic genome activation, we first established and characterized bovine oviduct epithelial organoids as a model system. Organoids were then exposed to Δ⁹-tetrahydrocannabinol (**THC**) and cannabidiol (**CBD**) to test the hypothesis that exocannabinoids alter intra-organoid fluid composition.

Treatment altered the organoid transcriptome and intra-organoid fluid metabolome, notably elevating 5′-deoxyadenosine levels. Subsequent embryo culture with 5′-deoxyadenosine during embryonic genome activation resulted in aberrant DNA methylation patterning – independently of direct THC and CBD exposure. These findings identify a novel, indirect, mechanism by which maternal exposures disrupt embryonic development through changes in oviductal metabolite secretions.

Graphical Abstract.
