## Supplementary material for "Oviduct fluid metabolic regulation of embryonic genome methylation": Table S1

### Sheet: Table S1
TABLE S1. LIST OF ANTIBODIES
Description	Abbreviation	Abbreviation	Manufacturer	Catolog number
Estrogen receptor alpha	Primary	ER⍺	AbCam	AB32063
Estrogen receptor beta	Primary	ERβ	Invitrogen	PA1-311
Progesterone receptor	Primary	PGR	AbCam	AB101688
Oviduct specific glycoprotein 1	Primary	POVGP1	AbCam	AB74544
Cannabinoid Receptor I	Primary	CB1	AbCam	AB23703
Cannabinoid Receptor II	Primary	CB2	AbCam	AB3561
Spectrum Cytokeratin	Primary	PanCK	AbCam	AB9377
KI67	Primary	KI67	AbCam	AB15580
CDX2-88	Primary	CDX2	BioGenex	AM392-5M
5-methylcytidine	Primary	5meC	Bio-Rad	MCA2201
Alexa Fluor 488 nm goat anti-rabbit IgG (H+L)	Secondary	ā-rabbit	Invitrogen	A11008
AlexaFluor 555 nm donkey anti-mouse IgG (H+L)	Secondary	ā-mouse	Invitrogen	A31570
