## Supplementary material for "Oviduct fluid metabolic regulation of embryonic genome methylation": Table S3

### Sheet: Tabls S3
TABLE S3. TOTAL ORGANOID [RNA] RECOVERED
Animal	Group	ng·µl-1
A	In vivo	132.9
A	Negative control	264.6
A	E2	372.9
A	MPA	200
A	Vehicle control	212.9
A	E2+MPA	242.6
A	THC+CBD	361.3
B	In vivo	59.5
B	Negative control	192.9
B	E2	271.3
B	MPA	257.2
B	Vehicle control	132.4
B	E2+MPA	197.2
B	THC+CBD	250.4
C	In vivo	75.4
C	Negative control	156.7
C	E2	228.7
C	MPA	257.6
C	Vehicle control	268.3
C	E2+MPA	262.2
C	THC+CBD	234.4
D	In vivo	185.2
D	Negative control	179.2
D	E2	198.9
D	MPA	74.5
D	Vehicle control	130.8
D	E2+MPA	296.4
D	THC+CBD	251.1
